# The Spatial Organization of Bacterial Transcriptional Regulatory Networks

**DOI:** 10.1101/2022.07.19.500698

**Authors:** Liu Tian, Tong Liu, Kang-Jian Hua, Xiao-Pan Hu, Bin-Guang Ma

## Abstract

Transcriptional regulatory network (TRN) is the central pivot of a prokaryotic organism to receive, process and respond to internal and external environmental information. However, little is known about its spatial organization so far. In recent years, chromatin interaction data of bacteria such as *Escherichia coli* and *Bacillus subtilis* have been published, making it possible to study the spatial organization of bacterial transcriptional regulatory networks. By combining TRNs and chromatin interaction data of *E. coli* and *B. subtilis*, we explored the spatial organization characteristics of bacterial TRNs in many aspects such as regulation directions (positive and negative), central nodes (hubs, bottlenecks), hierarchical levels (top, middle, bottom) and network motifs (feed-forward loops and single input modules) of the TRNs and found that the bacterial TRNs have a variety of stable spatial organization features under different physiological conditions which may be closely related with basic life activities. Our findings provided new insights into the connection between transcriptional regulation and the spatial organization of chromosome in bacteria, and might serve as a foundation for spatial-distance-based gene circuit design in synthetic biology.
