## Supplementary Tables for "The Spatial Organization of Bacterial Transcriptional Regulatory Networks"

### Sheet: Table S1
Type	Condition	Comparison	P-value
TRN	E-LB30	> All	5.74371e-49
	E-LB37	> All	9.40921e-36
	E-MM22	> All	4.14027e-60
	E-MM30	> All	2.02519e-73
	E-sMM30	> All	1.73771e-61
	B-LB	> All	2.37272e-36
	B-MM	> All	7.64419e-33
	B-Rif	> All	1.89213e-64
Positive	E-LB30	< TRN	0.000276361
	E-LB37	< TRN	0.000575895
	E-MM22	< TRN	0.017637
	E-MM30	= TRN	0.137459
	E-sMM30	< TRN	0.0114966
	B-LB	=TRN	0.123823
	B-MM	< TRN	0.00609737
	B-Rif	< TRN	2.93202e-09
Negative	E-LB30	> TRN	1.14191e-07
	E-LB37	> TRN	9.3153e-07
	E-MM22	> TRN	0.00222086
	E-MM30	> TRN	0.0181841
	E-sMM30	> TRN	0.00029082
	B-LB	> TRN	0.00683601
	B-MM	> TRN	0.000244231
	B-Rif	> TRN	3.68896e-05

### Sheet: Table S2
Type	Condition	Comparison	P-value
Bottom_Bottom	E-LB30	> TRN	5.34396e-50
	E-LB37	> TRN	1.18116e-50
	E-MM22	> TRN	3.09289e-51
	E-MM30	> TRN	1.86964e-48
	E-sMM30	> TRN	2.98972e-50
	B-LB	> TRN	7.62e-39
	B-MM	> TRN	2.39e-42
	B-Rif	> TRN	2.19e-43
Bottom_Target	E-LB30	> TRN	7.54909e-79
	E-LB37	> TRN	5.04321e-80
	E-MM22	> TRN	2.41683e-73
	E-MM30	> TRN	1.95519e-69
	E-sMM30	> TRN	3.92471e-75
	B-LB	> TRN	8.87e-61
	B-MM	> TRN	2.17e-57
	B-Rif	> TRN	1.62e-49
Middle_Bottom	E-LB30	< TRN	0.0436954
	E-LB37	< TRN	0.0287366
	E-MM22	< TRN	0.0179358
	E-MM30	< TRN	0.0376951
	E-sMM30	< TRN	0.0293497
	B-LB	< TRN	0.00087556
	B-MM	< TRN	0.00119766
	B-Rif	< TRN	0.000630148
Middle_Middle	E-LB30	> TRN	0.000146358
	E-LB37	> TRN	0.000173417
	E-MM22	> TRN	0.0112314
	E-MM30	> TRN	0.0119417
	E-sMM30	> TRN	0.0127822
	B-LB	> TRN	0.00170702
	B-MM	> TRN	0.00147799
	B-Rif	> TRN	0.000483551
Middle_Target	E-LB30	< TRN	8.40654e-13
	E-LB37	< TRN	4.92856e-13
	E-MM22	< TRN	2.86993e-12
	E-MM30	< TRN	2.04025e-11
	E-sMM30	< TRN	4.43716e-12
	B-LB	< TRN	3.87e-15
	B-MM	< TRN	5.85e-15
	B-Rif	< TRN	1.75e-12
Top_Middle	E-LB30	= TRN	0.245393
	E-LB37	= TRN	0.658609
	E-MM22	= TRN	0.499061
	E-MM30	= TRN	0.464308
	E-sMM30	= TRN	0.476501
	B-LB	= TRN	0.953684
	B-MM	= TRN	0.660509
	B-Rif	< TRN	0.00480743
Top_Target	E-LB30	= TRN	0.157608
	E-LB37	= TRN	0.240391
	E-MM22	= TRN	0.434935
	E-MM30	= TRN	0.781141
	E-sMM30	= TRN	0.813277

### Sheet: Table S3
Type	Condition	Comparison	P-value
FFL	E-LB30	> TRN	1.12742e-92
	E-LB37	> TRN	2.37842e-98
	E-MM22	> TRN	1.04347e-89
	E-MM30	> TRN	8.66826e-127
	E-sMM30	> TRN	5.8934e-75
	B-LB	> TRN	3.10935e-48
	B-MM	> TRN	1.71339e-59
	B-Rif	> TRN	1.19507e-06
SIM	E-LB30	= TRN	0.523511
	E-LB37	= TRN	0.43863
	E-MM22	= TRN	0.667
	E-MM30	= TRN	0.479559
	E-sMM30	= TRN	0.802861
	B-LB	> TRN	0.000741376
	B-MM	> TRN	0.000155853
	B-Rif	> TRN	0.00197284

### Sheet: Table S4
Type	Condition	Comparison	P-value
FFL_XY	E-LB30	< TRN	5.89438e-20
	E-LB37	< TRN	9.53435e-24
	E-MM22	< TRN	8.02608e-27
	E-MM30	< TRN	4.4539e-13
	E-sMM30	< TRN	1.7382e-23
	B-LB	< TRN	1.30496e-08
	B-MM	= TRN	0.000260811
	B-Rif	< TRN	8.91439e-12
FFL_XZ	E-LB30	< TRN	4.14969e-20
	E-LB37	< TRN	4.07237e-23
	E-MM22	< TRN	6.67946e-12
	E-MM30	< TRN	6.75491e-13
	E-sMM30	< TRN	2.33385e-15
	B-LB	< TRN	2.95457e-19
	B-MM	< TRN	1.40979e-15
	B-Rif	< TRN	1.37842e-12
FFL_YZ	E-LB30	> TRN	5.78549e-26
	E-LB37	> TRN	4.9371e-26
	E-MM22	> TRN	2.31298e-13
	E-MM30	> TRN	4.65471e-12
	E-sMM30	> TRN	2.15798e-20
	B-LB	> TRN	8.20313e-19
	B-MM	> TRN	3.87404e-19
	B-Rif	> TRN	6.993e-10

### Sheet: Table S5
Model	Parameter	Value
FFL-1	αX	10
	αY	10
	αZ	10
	βX	0.01
	βY	0.01
	βZ	0.01
	kX	0.5
	kY	0.5
	kZ	0.5
	δXY	0.5
	δXZ	0.5
	δYZ	0.5
	SX	1
	xX	10
	yX	5
	xY	8
	yY	7
	xZ	12
	yZ	7
FFL-2	αX	10
	αY	10
	αZ	10
	βX	0.01
	βY	0.01
	βZ	0.01
	kX	0.5
	kY	0.5
	kZ	0.5
	δXY	0.5
	δXZ	0.5
	δYZ	0.5
	SX	1
	xX	10
	yX	5
	xY	6
	yY	7
	xZ	7
	yZ	8
SIM-1	αP	1
	αS1	1
	αS2	1
	αS3	1
	βP	0.01
	βS1	0.01
	βS2	0.01
	βS3	0.01
	kP	0.2
	kS1	0.2
	kS2	0.2
	kS3	0.2
	δP_S1	0.2
	δP_S2	0.3
	δP_S3	0.5
	SP	0.5
	xP	10
	yP	10
	xS1	10
	yS1	8
	xS2	8
	yS2	10
	xS3	12
	yS3	10
SIM-2	αP	1
	αS1'	1
	αS2'	1
	αS3'	1
	βP	0.01
	βS1'	0.01
	βS2'	0.01
	βS3'	0.01
	kP	0.2
	kS1'	0.2
	kS2'	0.2
	kS3'	0.2
	δP_S1'	0.2
	δP_S2'	0.3
	δP_S3'	0.5
	SP	0.5
	xP	10
	yP	10
	xS1'	9
	yS1'	7
	xS2'	10
	yS2'	7
	xS3'	9
	yS3'	9
